# KIN-29 SIK regulates stress-induced sleep through mitochondrial redox signaling

**DOI:** 10.64898/2026.07.27.740804

**Authors:** Pearson McIntire, Laura N. Farrell, Suraiya Haroon, David M. Raizen, Alexander M. van der Linden

## Abstract

The *C. elegans* SIK3 homolog KIN-29 regulates the interaction between sleep and metabolism, but mechanisms underlying this regulation are not understood. Here, we show that KIN-29 regulates sleep that is induced by cellular stress (stress-induced sleep or SIS) through mitochondrial reactive oxygen species (ROS) signaling. Following sleep-promoting ultraviolet-C (UVC) irradiation, mitochondrial ROS rises in concert with sleep in wild-type but not in sleepless *kin-29* mutants. *kin-29* mutants have reduced mitochondrial ROS, reduced oxygen consumption rates, and are resistant to oxidative stress. Transcriptomic and proteomic profiling of *kin-29* mutants reveal enrichment for genes involved in ROS mitigation such as the mitochondrial superoxide dismutase SOD-3. Consistent with the notion that ROS promotes sleep, genetic disruption of mitochondrial SODs enhances UVC-induced SIS. Increasing mitochondrial ROS using the optogenetic tool SuperNova partially restores SIS in *kin-29* mutants but not in mutants with defective function of the sleep-inducing ALA neuron; this suggests that mitochondrial ROS act downstream of *kin-29* but upstream of ALA. The identification of mitochondrial ROS as a nematode sleep regulator supports a phylogenetically conserved mechanism by which metabolic stress and SIKs promote sleep.
