## Supplemental Table 1 for "KIN-29 SIK regulates stress-induced sleep through mitochondrial redox signaling"

### Sheet: Strains
Supplementary Table 1
Strains used in this study
Strain list
Name	Genotype	Source
N2	Wild-type Bristol variety	CGC
PY1476	kin-29(oy38) X	Sengupta lab
GA187	sod-1(tm776) II	CGC
GA184	sod-2(gk257) I	CGC
GA186	sod-3(tm760) X	CGC
GA480	sod-2(gk257) I; sod-3(tm760) X	CGC
GA416	sod-4(gk101) III	CGC
GA503	sod-5(tm1146) II	CGC
MQ1766	sod-2(ok1030) I; sod-5 (tm1146) sod-1(tm783) II; sod-4(gk101) III; sod-3(tm760) X	CGC
NQ1167	rde-1(ne219) V; ceh-17(np1) I	Raizen lab
CF1553	muIs84 [(pAD76) sod-3p::GFP + rol-6(su1006)]	CGC
APW283	jbmEx122[pNG1(Peft-3::2xCOX8a::HyPer7)]	Wojtovich lab
APW92	nuo-1(jbm16 [nuo1::link::SuperNova]) II	Wojtovich lab
VDL1201	kin-29(oy38);muIs84 [(pAD76) sod-3p::GFP + rol-6(su1006)]	This study
VDL1203	kin-29(oy38); jbmEx122[pNG1(Peft3::2xCOX8a::HyPer7) 100 ng/µL]	This study
VDL1207	nuo-1(jbm16 [nuo1::link::SuperNova]) II; jbmEx122[pNG1(Peft3::2xCOX8a::HyPer7) 100 ng/µL]	This study
VDL1208	kin-29(oy38); nuo-1(jbm16 [nuo1::link::SuperNova]) II; jbmEx122[pNG1(Peft3::2xCOX8a::HyPer7) 100 ng/µL]	This study
VDL1209	ceh-17(np1); nuo-1(jbm16 [nuo1::link::SuperNova]) II	This study
