## Supplemental Table 2 for "KIN-29 SIK regulates stress-induced sleep through mitochondrial redox signaling"

### Sheet: Read Statistics
Supplementary Table 2
Library statistics, NovaSeq6000 run
Genotype	Sample	Total Reads	% Mapped (mRNA)	GEO ID	SRA ID
N2 (wild-type)	Rep 1	38183757	0.945811	TBD	TBD
	Rep 2	39687332	0.942986	TBD	TBD
	Rep 3	33951933	0.945153	TBD	TBD
	Rep 4	30993986	0.954599	TBD	TBD
	Rep 5	33187763	0.952835	TBD	TBD
PY1476 kin-29(oy38)	Rep 1	34207172	0.939226	TBD	TBD
	Rep 2	34925495	0.938992	TBD	TBD
	Rep 3	34693384	0.96764	TBD	TBD
	Rep 4	37168577	0.935589	TBD	TBD
	Rep 5	39484101	0.937991	TBD	TBD
